# Perinatal exposure to lead results in altered DNA methylation in adult mouse liver and blood: Implications for target versus surrogate tissue use in environmental epigenetics

**DOI:** 10.1101/783209

**Authors:** LK Svoboda, K Neier, R Cavalcante, Z Tsai, TR Jones, S Liu, JM Goodrich, C Lalancette, JA Colacino, MA Sartor, DC Dolinoy

## Abstract

**Background:** DNA methylation is a critical epigenetic mechanism linking early developmental environment to long-term health. In humans, the extent to which toxicant-induced changes in DNA methylation in surrogate tissues, such as blood, mirror those in the target tissues is unclear. The Toxicant Exposures and Responses by Genomic and Epigenomic Regulators of Transcription (TaRGET II) consortium was established by the National Institute of Environmental Health Sciences to address the utility of surrogate tissues as proxies for toxicant-induced epigenetic changes in target tissues.

**Objectives:** The objective of this study was to investigate the effects of perinatal exposure to a human environmentally relevant level (32 ppm in maternal drinking water) of lead (Pb) on liver and blood DNA methylation in adult male and female mice. We hypothesized that developmental Pb exposure would lead to persistent changes in DNA methylation, and that a subset of differentially methylated loci would overlap between liver and blood.

**Methods:** Enhanced reduced-representation bisulfite sequencing was used to assess DNA methylation in 5 month old Pb-exposed and control mice. Sex-stratified modeling of differential methylation by Pb exposure was conducted using an established bioinformatics pipeline.

**Results:** Although Pb exposure ceased at 3 weeks of age, we observed thousands of stably modified, sex-specific differentially methylated regions in the blood and liver of Pb-exposed animals, including 44 genomically imprinted loci. In males, we discovered 5 sites that overlapped between blood and liver, and exhibited changes in DNA methylation in the same direction in both tissues.

**Conclusions:** These data demonstrate that perinatal exposure to Pb induces sex-specific changes in hepatic DNA methylation in adulthood, some of which are also present in blood. Ongoing studies will provide additional exposure-specific insights, and include other epigenetic marks that will enable further refinement of the design and analysis of human studies where target tissues are inaccessible.
