## Supplemental Tables 9-11 for "Perinatal exposure to lead results in altered DNA methylation in adult mouse liver and blood: Implications for target versus surrogate tissue use in environmental epigenetics"

### Sheet: Excel Table S9
Table S7: DMC-associated genes that overlap between blood and liver in males
	Gene
1	Agap3
2	9530036O11Rik
3	Cgref1
4	Ptpn13
5	Mn1
6	Tfip11
7	Myo18b
8	Ccdc60
9	Ksr2
10	Fbxw8
11	Rbm19
12	Rph3a
13	Hectd4
14	Morn3
15	Pitpnm2
16	Dnah10
17	Tmem132d
18	Gtf2ird1
19	Cux1
20	Zan
21	Epo
22	Gm5294
23	Gper1
24	3110082I17Rik
25	Grifin
26	Sdk1
27	Fscn1
28	Lnx2
29	Plut
30	Nlrp5-ps
31	Npas1
32	Dact3
33	Bckdha
34	Ryr1
35	Lrfn3
36	Chst8
37	Zfp939
38	Abcc8
39	Kcnc1
40	Sergef
41	Slc6a5
42	Snrpn
43	Peg12
44	Apba2
45	Slco3a1
46	Acan
47	Tenm4
48	Arap1
49	Zfp553
50	Sec23ip
51	Stk32c
52	Cfap46
53	Adgra1
54	B4galnt4
55	Cd151
56	Mob2
57	Cdkn1c
58	Ano1
59	Pax8
60	Cstad
61	Dab2ip
62	Crb2
63	Nr5a1
64	Pde11a
65	Mybpc3
66	Mylk2
67	Dlgap4
68	Jph2
69	Wfdc5
70	Cdh22
71	Zmynd8
72	Tshz2
73	Pmepa1
74	Cdh4
75	Lama5
76	Ankrd6
77	Rusc2
78	Pax5
79	Frmpd1
80	Col15a1
81	Rgs3
82	Astn2
83	Ptprd
84	Slc24a2
85	Mllt3
86	Dab1
87	Glis1
88	Ptprf
89	Macf1
90	Grik3
91	Dlgap3
92	Csmd2
93	Adgrb2
94	Man1c1
95	Runx3
96	Ncmap
97	Hspg2
98	Ece1
99	Igsf21
100	Disp3
101	Camta1
102	Acot7
103	Chd5
104	Nphp4
105	Prdm16
106	Plch2
107	Pcx
108	Pcnx3
109	Nrxn2
110	Tll2
111	Pax2
112	Nt5c2
113	Sorcs3
114	Rbm20
115	Tcf7l2
116	Afap1l2
117	Fezf2
118	Lrmda
119	Zmiz1
120	Grid1
121	Gm1821
122	Enox1
123	Gpc6
124	Ubac2
125	Frem2
126	Arfip1
127	Pklr
128	Tars2
129	Pde4dip
130	Lef1
131	Snd1
132	Osbpl3
133	Dysf
134	Scnn1a
135	Eps8
136	Sox5
137	Far2
138	Phactr1
139	Ror2
140	Spock1
141	Pde8b
142	Il31ra
143	Mcf2l
144	Tacc1
145	Rbpms
146	Dlc1
147	Galntl6
148	Cilp2
149	Crlf1
150	Ttc29
151	Cacna1a
152	Nfix
153	Zfp423
154	Adcy7
155	Fto
156	Irx6
157	Setd6
158	D030068K23Rik
159	Hydin
160	Wwox
161	Cdh13
162	Cotl1
163	Gse1
164	Jph3
165	Piezo1
166	Cbfa2t3
167	Tcf25
168	Pcnx2
169	Npc1
170	Celf4
171	Gm37013
172	Gm38666
173	Gm38667
174	Pcdhga3
175	Pcdhga1
176	Pcdhga2
177	Pcdhgb7
178	Pcdhga10
179	Pcdhgb1
180	Pcdhga4
181	Pcdhgb2
182	Pcdhga5
183	Pcdhga6
184	Pcdhga7
185	Pcdhgb4
186	Pcdhga8
187	Pcdhgb5
188	Pcdhga9
189	Pcdhgb6
190	Pou4f3
191	Pmaip1
192	Slc14a2
193	Arid1b
194	Park2
195	Cacna1h
196	Grm4
197	Ppard
198	Tjap1
199	Cul9
200	AI661453
201	Tfeb
202	Lrfn2
203	Kdm4b
204	Catsperd
205	Mtcl1
206	Alk
207	Mta3
208	Prkce
209	Ttc7
210	Gm13749
211	Col4a3
212	Agap1
213	Btg2
214	4933406M09Rik
215	Syt2
216	Tnr
217	Kif26b
218	Kcnk2
219	Hpcal1
220	5730507C01Rik
221	Myt1l
222	Npas3
223	Prkch
224	Syne2
225	Plekhh1
226	Papln
227	Pnma1
228	Elmsan1
229	Ift43
230	Esrrb
231	Dglucy
232	Bcl11b
233	Ccdc85c
234	Begain
235	Mirg
236	Amn
237	Inf2
238	Ptprn2
239	Col5a3
240	Ntm
241	Prdm10
242	Rasgrf1
243	Ephb1
244	Bsn
245	Osbp2
246	Commd1
247	Kcnip1
248	Slit3
249	Wwc1
250	Ebf1
251	2019-09-08
252	Gm12216
253	Obscn
254	Flcn
255	Tom1l2
256	Myh10
257	Dvl2
258	Phf23
259	Pitpnm3
260	Ccdc182
261	Msi2
262	Car10
263	Cacna1g
264	Col1a1
265	Skap1
266	Ikzf3
267	Wnt3
268	Nsf
269	Prkca
270	Axin2
271	2610035D17Rik
272	Sdk2
273	Grin2c
274	Fdxr
275	Mgat5b
276	Dnah17
277	Rbfox3
278	Tbc1d16
279	Pvt1
280	Adgrb1
281	Ppp1r16a
282	Tst
283	Mpst
284	Chadl
285	Scube1
286	Parvb
287	Mov10l1
288	Pdzrn4
289	Dnajc22
290	Faim2
291	Cela1
292	Rarg
293	Hoxc13
294	Adgrg6
295	Cdh23
296	Tspan15
297	Stox1
298	Arid5b
299	C2cd4c
300	Bc1
301	Apc2
302	Gng7
303	Tle2
304	Btbd11
305	Frs2
306	Msrb3
307	Tbc1d30
308	Ppm1h
309	Cyp27b1
310	Kif5a
311	Lrp1
312	Erbb3
313	Xk
314	Bcor
315	Fndc3c1
316	Pcdh11x
317	Slc12a8
318	Kalrn
319	Adcy5
320	Pdia5
321	Sema5b
322	Robo1
323	Eva1c
324	Itsn1
325	Hlcs

### Sheet: Excel Table S10
Table S7: DMC-associated genes that overlap between blood and liver in females
1	Ezr
2	Syngap1
3	Dnah8
4	Notch4
5	Tdrd6
6	Unc5cl
7	Nbea
8	Arfip1
9	Elovl6
10	Tnni3k
11	Tenm2
12	Col23a1
13	Obscn
14	Pik3r6
15	Slc6a4
16	Mmp28
17	Cuedc1
18	Ramp2
19	Vps25
20	Mapt
21	43717
22	Dnah17
23	Cyth1
24	Bahcc1
25	Ankrd6
26	Gabrr1
27	Ccin
28	Foxe1
29	Grik3
30	Sh3d21
31	Csmd2
32	Adgrb2
33	Alpl
34	Ece1
35	Vwa5b1
36	Pax7
37	Pex14
38	Camta1
39	Ajap1
40	Megf6
41	Prdm16
42	Mmp23
43	Mib2
44	Agrn
45	Nrg2
46	Gm37013
47	Gm38666
48	Gm38667
49	Prdm6
50	Pmaip1
51	Myo5b
52	Zbtb7c
53	Slc14a2
54	Nfatc1
55	Frmd4a
56	Abca2
57	Notch1
58	Prrc2b
59	Mir5098
60	Rapgef4
61	Chn1
62	Adam33
63	Kif16b
64	Ptprt
65	Cdh22
66	Kcnb1
67	Nfatc2
68	Tshz2
69	Lsm14b
70	Tbxas1
71	Cntnap2
72	Grip2
73	Itpr1
74	Creld1
75	Cacna1c
76	Ano2
77	Tspan9
78	Zfp865
79	Galp
80	Clcn4
81	Eid2b
82	Ryr1
83	Sipa1l3
84	E130304I02Rik
85	Shank1
86	Mir7053
87	Pold1
88	Prr12
89	Pcsk6
90	Det1
91	Sox6
92	Plekha7
93	Muc2
94	Foxn3
95	Unc79
96	Syne3
97	Bcl11b
98	Grik4
99	Itga11
100	Ephb1
101	Rab6b
102	Cacna2d2
103	Trak1
104	9530059O14Rik
105	Bcor
106	Elf4
107	Fam122c
108	Slitrk4
109	Arx
110	Pdk3
111	Amer1
112	Gm15127
113	Zrsr2
114	Gpm6b
115	Cdh18
116	Arc
117	Cacna1i
118	Shank3
119	Kif21a
120	Pdzrn4
121	Pphln1
122	Cers5
123	Scn8a
124	Nt5c2
125	Sh3pxd2a
126	Nrap
127	Gfra1
128	Zfp169
129	Arhgef28
130	Mast4
131	Meltf
132	Tiam1
133	Itsn1
134	Kcnj6
135	Nhsl1
136	Sh3rf3
137	Trpm2
138	Bc1
139	Txnrd1
140	Rfx4
141	Anks1b
142	St18
143	Dst
144	Aff3
145	Tns1
146	Agap1
147	Sned1
148	Bcl2
149	Smyd3
150	Esrrg
151	Afap1
152	Sorcs2
153	C530008M17Rik
154	Adgrl3
155	Wdfy3
156	Arhgap24
157	Tgfbr3
158	Fbrsl1
159	Mn1
160	Asphd2
161	Fam222a
162	Srrm4
163	Taok3
164	Ksr2
165	Ncor2
166	Tmem132b
167	Ints1
168	Sdk1
169	Zfp316
170	Trrap
171	Fry
172	Col4a1
173	Atp11a
174	Arhgef10
175	Zmat4
176	Fat1
177	Tenm3
178	Zfp423
179	Fto
180	B3gnt9
181	Wwox
182	Cdh13
183	Gse1
184	Cbfa2t3
185	Gata4
186	Xkr6
187	Dock5
188	Fgf14

### Sheet: Excel Table S11
Table S9: DMC-associated genes in common between tissues and sexes
Arfip1
Obscn
Dnah17
Ankrd6
Grik3
Csmd2
Adgrb2
Ece1
Camta1
Prdm16
Gm37013
Gm38666
Gm38667
Pmaip1
Slc14a2
Cdh22
Tshz2
Ryr1
Bcl11b
Ephb1
Bcor
Pdzrn4
Nt5c2
Itsn1
Bc1
Agap1
Mn1
Ksr2
Sdk1
Zfp423
Fto
Wwox
Cdh13
Gse1
Cbfa2t3
